# Flavin cycling under prebiotic conditions: bidirectional electron transfer and versatility in nickel and iron containing environments

**DOI:** 10.64898/2026.07.08.736930

**Authors:** Oskari Lehtinen, Delfina P. Henriques Pereira, Medhin T. Yasin, Nicole Paczia, Martina Preiner

## Abstract

Flavins are organic redox cofactors central to metabolism and uniquely capable of acting as extracellular electron shuttles. For life to have emerged, it must have disengaged itself from its stationary geochemical environment, a step requiring mobile redox-active components. The role of flavins at life’s origin has been debated for decades, centered on their capacity for both one- and two-electron chemistry, distinguishing them from nicotinamides and iron-sulfur clusters. Here we chart the abiotic reduction of flavin mononucleotide (FMN), flavin adenine dinucleotide (FAD), and riboflavin under hydrothermal conditions (40 °C, 1 bar N_2_ or 5 bar H_2_, pH 6, 8, and 10) by nickel (Ni) and iron (Fe). Flavins show greater environmental versatility than hydride carriers such as NAD and can harvest electrons from metals that would otherwise reduce water’s protons to H_2_. Reduction is favoured under acidic conditions, while increasing molecular charge at higher pH impedes electron transfer. Ni acts as a hydrogenation catalyst, reducing deprotonated flavins via hydride transfer, suggesting mineral composition could have influenced geochemical selection of early electron carriers. Reduced FMNH_2_ and FADH_2_ were tested as electron shuttles toward Fe^3+^-containing minerals, revealing that FMNH_2_ enables faster mineral dissolution than FADH_2_. We further demonstrate complete redox cycling of FMN through Ni-assisted H_2_ reduction and subsequent oxidation by magnetite (Fe_3_O_4_) under inert atmosphere, releasing Fe^2+^. This study highlights the versatility, stability and redox chemical capabilities of flavins in prebiotic context.

**Significance statement:** Here we show how flavins, among the most evolutionarily conserved organic cofactors in biology, interact with metal surfaces under prebiotic hydrothermal conditions, and how geochemical parameters such as metal abundance and pH influence their ability to accept electrons from the environment. Flavins could serve as electron shuttles in geochemical systems that might otherwise lose their reducing power to the volatile hydrogen gas. More than that, flavins cycle through reduction and oxidation under conditions relevant to mineral-containing hydrothermal sites on the early Earth, linking the motile electron-carrying component of prebiotic chemical networks with immobile mineral environments.
