## Supplementary material for "Flavin cycling under prebiotic conditions: bidirectional electron transfer and versatility in nickel and iron containing environments": SI_Data_1

### Sheet: Sheet1
SI data table 1: Electrochemical potential calculations at different pHs
	Redox potential based on experimentally measured ion concentration after reaction					FMN/FMNH2 midpoint potential when [FMN] = [FMNH2] Start from known midpoint potential at pH 7 (-207mV)					FAD/FADH2 midpoint potential when [FAD] = [FADH2] Start from known midpoint potential at pH 7 (-220mV)					Ribfl/RibofH2 midpoint potential when [Ribfl] = [RibflH2] Start from known midpoint potential at pH 7 (-208mV)					F420red/F420ox midpoint potential when [F420red] = [F420ox] Start from known midpoint potential at pH 7 (-340mV)					F0red/F0ox midpoint potential when [F0red] = [F0ox] Start from known midpoint potential at pH 7 (-360mV)					NAD+/NADH midpoint potential when [NAD+] = [NADH] Start from known midpoint potential at pH 7 (-320mV)					NMN/NMNH midpoint potential when [NMN] = [NMNH] Start from known midpoint potential at pH 7 (-315mV)					H+/H2 midpoint potential Based on published potentials at different pressures/concentrations
Temperature [°C/K]	40	313.15				40	313.15				40	313.15				40	313.15				40	313.15				40	313.15				40	313.15				40	313.15					40	313.15
		c(Ni2+) [mM]	c(Ni2+) [M]	E [mV]					E [mV]					E [mV]					E [mV]					E [mV]					E [mV]					E [mV]					E [mV]			p(H2) [atm]	c(H2) [mM]	E [mV]			Henry's constants
	pH 6 (N2)	0.98936	0.00098936	-343.359		pH 6	6		-144.856		pH 6	6		-157.856		pH 6	6		-145.856		pH 6	6		-308.928		pH 6	6		-328.928		pH 6	6		-288.928		pH 6	6		-283.928		pH 6	1e-05	7.19737e-06	-217.502			Hcp (H2, 273K) [mol L-1 atm-1]	0.000909544
	pH 8 (N2)	0.22618	0.00022618	-363.273		pH 8	8		-269.144		pH 8	8		-282.144		pH 8	8		-270.144		pH 8	8		-371.072		pH 8	8		-391.072		pH 8	8		-351.072		pH 8	8		-346.072			0.0001	7.19737e-05	-248.574			Hcp (H2, 298K) [mol L-1 atm-1]	0.00078
	pH 10 (N2)	0.0327677	3.27677e-05	-389.343		pH 10	9		-331.287		pH 10	9		-344.287		pH 10	9		-332.287		pH 10	9		-402.144		pH 10	9		-422.144		pH 10	9		-382.144		pH 10	9		-377.144			0.001	0.000719737	-279.645			Hcp (H2, 313K) [mol L-1 atm-1]	0.000719737
																																										0.01	0.00719737	-310.717			Hcp (H2, 373K) [mol L-1 atm-1]	0.000556643
	pH 6 (H2)	0.286013	0.000286013	-360.106																																						0.1	0.0719737	-341.789			Hcp (H2, 423K) [mol L-1 atm-1]	0.000475076
	pH 8 (H2)	0.0137307	1.37307e-05	-401.08																																						1	0.719737	-372.861			Hcp (H2, 473K) [mol L-1 atm-1]	0.000419274
	pH 10 (H2)	0.013972	1.3972e-05	-400.845																																						5	3.59868	-394.579
																																										10	7.19737	-403.932
																																										50	35.9868	-425.65
	40	313.15																																								100	71.9737	-435.004
		c(Fe2+) [mM]	c(Fe2+) [M]	E [mV]																																						200	143.947	-444.358
	pH 6 (N2)	0.120375	0.000120375	-561.784																																						500	359.868	-456.722
	pH 8 (N2)	0.052423	5.2423e-05	-573.002																																						1000	719.737	-466.076
	pH 10 (N2)	0.016423	1.6423e-05	-588.664
																																										p(H2) [atm]	c(H2) [mM]	E [mV]
	pH 6 (H2)	0.116588	0.000116588	-562.216																																					pH 8	1e-05	7.19737e-06	-341.789
	pH 8 (H2)	0.052423	5.2423e-05	-573.002																																						0.0001	7.19737e-05	-372.861
	pH 10 (H2)	0.0164223	1.64223e-05	-588.665																																						0.001	0.000719737	-403.932
																																										0.01	0.00719737	-435.004
																																										0.1	0.0719737	-466.076
																																										1	0.719737	-497.147
																																										5	3.59868	-518.866
																																										10	7.19737	-528.219
																																										50	35.9868	-549.937
																																										100	71.9737	-559.291
																																										200	143.947	-568.644
																																										500	359.868	-581.009
																																										1000	719.737	-590.363
																																										p(H2) [atm]	c(H2) [mM]	E [mV]
																																									pH 10	1e-05	7.19737e-06	-466.076
																																										0.0001	7.19737e-05	-497.147
																																										0.001	0.000719737	-528.219
																																										0.01	0.00719737	-559.291
																																										0.1	0.0719737	-590.363
																																										1	0.719737	-621.434
																																										5	3.59868	-643.152
																																										10	7.19737	-652.506
																																										50	35.9868	-674.224
																																										100	71.9737	-683.578
																																										200	143.947	-692.931
																																										500	359.868	-705.296
																																										1000	719.737	-714.649
